# Balancing off-target and on-target considerations for optimized Cas9 CRISPR knockout library design

**DOI:** 10.1101/2025.08.26.672375

**Authors:** Laura M Drepanos, Smriti Srikanth, Eleanor G Kaplan, Spencer T Shah, Berta Escude Velasco, Sarra Merzouk, John G Doench

## Abstract

The continued development of high-dimensional CRISPR screen readouts, such as single-cell RNA sequencing and high-content imaging, necessitates compact libraries to enable functional interrogation at genome scale. Improved genome annotations yield library deprecation over time, further motivating an updated genome-wide design effort. Recently, we have developed an enhanced model, Rule Set 3, which leveraged an expansive training set and feature space to predict guide efficacy. However, the benefit of such advances to library design is limited by current approaches to balance predictions of on-target activity with off-target considerations. Here we present a guide selection strategy that identifies guides with sufficient off-target activity to justify omission from the library, thus avoiding the unnecessary exclusion of active guides. We pair this model with strategic design choices to create Jacquere, an updated, optimized, and validated Cas9 CRISPR knockout (CRISPRko) genome-wide library for the human genome.
