## Supplementary material for "Balancing off-target and on-target considerations for optimized Cas9 CRISPR knockout library design": 1 - JacquereGuidePickingProgressions.xlsx

### Sheet: Sheet1
Picking round	Target window	Spacing between guides	Off-target sites with CFD=1.0	Target site variant frequency (gnomAD)	RS3-seq+target (Chen) on-target score	CRISPick Aggregate CFD score
1	5-65 % along protein coding region	>=5% of the protein	None tolerated	<5% (total population) and <12.5% (African/African American subgroup)	>=0.2	<=4.8
2	5-80 % along protein coding region	>=5% of the protein	None tolerated	<5% (total population) and <12.5% (African/African American subgroup)	>=0.2	<=4.8
3	5-80 % along protein coding region	>=1% of the protein	None tolerated	<5% (total population) and <12.5% (African/African American subgroup)	>=0.2	<=4.8
4	5-80 % along protein coding region	>=1% of the protein	None in protein-coding regions tolerated	<5% (total population) and <12.5% (African/African American subgroup)	>=0.2	<=4.8
5	5-80 % along protein coding region	>=1% of the protein	No restriction	<5% (total population) and <12.5% (African/African American subgroup)	>=0.2	<=4.8
6	5-80 % along protein coding region	>=5% of the protein	None tolerated	No restriction	>=0.2	<=4.8
7	5-80 % along protein coding region	>=1% of the protein	None tolerated	No restriction	>=0.2	<=4.8
8	5-80 % along protein coding region	>=1% of the protein	None in protein-coding regions tolerated	No restriction	>=0.2	<=4.8
9	5-80 % along protein coding region	>=1% of the protein	No restriction	No restriction	>=0.2	<=4.8
10	5-80 % along protein coding region	No restriction	No restriction	No restriction	>=0.2	<=4.8
11	Anywhere in protein coding region	No restriction	No restriction	No restriction	No restriction	<=4.8
