## Supplementary material for "Balancing off-target and on-target considerations for optimized Cas9 CRISPR knockout library design": 5 - Jacquere_untargetable_genes.csv

Source	Input
GENCODE	ENSG00000122026
GENCODE	ENSG00000162244
GENCODE	ENSG00000162825
GENCODE	ENSG00000163041
GENCODE	ENSG00000169246
GENCODE	ENSG00000176269
GENCODE	ENSG00000183206
GENCODE	ENSG00000183426
GENCODE	ENSG00000183632
GENCODE	ENSG00000186645
GENCODE	ENSG00000187514
GENCODE	ENSG00000196993
GENCODE	ENSG00000198918
GENCODE	ENSG00000205456
GENCODE	ENSG00000205457
GENCODE	ENSG00000205777
GENCODE	ENSG00000213741
GENCODE	ENSG00000215269
GENCODE	ENSG00000215354
GENCODE	ENSG00000215373
GENCODE	ENSG00000216649
GENCODE	ENSG00000223885
GENCODE	ENSG00000224089
GENCODE	ENSG00000224712
GENCODE	ENSG00000224902
GENCODE	ENSG00000226023
GENCODE	ENSG00000226600
GENCODE	ENSG00000226685
GENCODE	ENSG00000226929
GENCODE	ENSG00000226941
GENCODE	ENSG00000227140
GENCODE	ENSG00000227488
GENCODE	ENSG00000228517
GENCODE	ENSG00000228836
GENCODE	ENSG00000228856
GENCODE	ENSG00000228927
GENCODE	ENSG00000229549
GENCODE	ENSG00000229579
GENCODE	ENSG00000230045
GENCODE	ENSG00000230178
GENCODE	ENSG00000230347
GENCODE	ENSG00000230430
GENCODE	ENSG00000230594
GENCODE	ENSG00000231051
GENCODE	ENSG00000231637
GENCODE	ENSG00000232264
GENCODE	ENSG00000232593
GENCODE	ENSG00000233115
GENCODE	ENSG00000233132
GENCODE	ENSG00000233136
GENCODE	ENSG00000233232
GENCODE	ENSG00000233803
GENCODE	ENSG00000235780
GENCODE	ENSG00000236126
GENCODE	ENSG00000236334
GENCODE	ENSG00000236362
GENCODE	ENSG00000236371
GENCODE	ENSG00000236424
GENCODE	ENSG00000237671
GENCODE	ENSG00000237957
GENCODE	ENSG00000238074
GENCODE	ENSG00000242362
GENCODE	ENSG00000248920
GENCODE	ENSG00000248933
GENCODE	ENSG00000249104
GENCODE	ENSG00000250745
GENCODE	ENSG00000250844
GENCODE	ENSG00000250913
GENCODE	ENSG00000254229
GENCODE	ENSG00000254852
GENCODE	ENSG00000255524
GENCODE	ENSG00000260596
GENCODE	ENSG00000261509
GENCODE	ENSG00000262461
GENCODE	ENSG00000263809
GENCODE	ENSG00000266338
GENCODE	ENSG00000268940
GENCODE	ENSG00000269096
GENCODE	ENSG00000270946
GENCODE	ENSG00000271383
GENCODE	ENSG00000271449
GENCODE	ENSG00000273513
GENCODE	ENSG00000273520
GENCODE	ENSG00000273696
GENCODE	ENSG00000273748
GENCODE	ENSG00000274175
GENCODE	ENSG00000274419
GENCODE	ENSG00000274512
GENCODE	ENSG00000274570
GENCODE	ENSG00000274611
GENCODE	ENSG00000274933
GENCODE	ENSG00000275034
GENCODE	ENSG00000275113
GENCODE	ENSG00000275869
GENCODE	ENSG00000275954
GENCODE	ENSG00000275976
GENCODE	ENSG00000278085
GENCODE	ENSG00000278289
GENCODE	ENSG00000278299
GENCODE	ENSG00000278646
GENCODE	ENSG00000278848
GENCODE	ENSG00000283988
GENCODE	ENSG00000284042
GENCODE	ENSG00000284234
GENCODE	ENSG00000284283
GENCODE	ENSG00000284356
GENCODE	ENSG00000284439
GENCODE	ENSG00000284465
GENCODE	ENSG00000284662
GENCODE	ENSG00000284733
GENCODE	ENSG00000285607
GENCODE	ENSG00000285620
GENCODE	ENSG00000285657
GENCODE	ENSG00000285720
GENCODE	ENSG00000285765
GENCODE	ENSG00000285814
GENCODE	ENSG00000285913
GENCODE	ENSG00000285937
GENCODE	ENSG00000286014
GENCODE	ENSG00000286038
GENCODE	ENSG00000286137
GENCODE	ENSG00000286185
GENCODE	ENSG00000287839
GENCODE	ENSG00000288669
GENCODE	ENSG00000288867
GENCODE	ENSG00000288920
RefSeq	101927345
RefSeq	101929601
RefSeq	101929627
RefSeq	102723655
RefSeq	102723713
RefSeq	105378947
RefSeq	105379417
RefSeq	105379473
RefSeq	105379545
RefSeq	107984876
RefSeq	107987004
RefSeq	107987067
RefSeq	112268044
RefSeq	112268260
RefSeq	124900993
RefSeq	124900994
RefSeq	124900995
RefSeq	124900996
RefSeq	124900997
RefSeq	124900998
RefSeq	124901580
RefSeq	124901646
RefSeq	124901647
RefSeq	124901648
RefSeq	124901649
RefSeq	124901650
RefSeq	124901651
RefSeq	124901652
RefSeq	124901797
RefSeq	124901798
RefSeq	124901818
RefSeq	124902048
RefSeq	124902802
RefSeq	124902928
RefSeq	124903130
RefSeq	124903813
RefSeq	124904774
RefSeq	124905331
RefSeq	124907874
RefSeq	729428
